# Repression of interrupted and intact rDNA by the SUMO pathway in *Drosophila melanogaster*

**DOI:** 10.1101/2020.07.14.203158

**Authors:** Yicheng Luo, Elena Fefelova, Maria Ninova, Yung-Chia Ariel Chen, Alexei A. Aravin

**Affiliations:** California Institute of Technology, Division of Biology and Biological Engineering, Pasadena, CA 91125, USA; Institute of Molecular Genetics, Russian Academy of Sciences, Moscow 123182, Russia

## Abstract

Ribosomal RNAs (rRNAs) are essential components of the ribosome and are among the most abundant macromolecules in the cell. To ensure high rRNA level, eukaryotic genomes contain dozens to hundreds of rDNA genes, however, only a fraction of the rRNA genes seems to be active, while others are transcriptionally silent. We found that individual rDNA genes have high level of cell-to-cell heterogeneity in their expression in *Drosophila melanogaster*. Insertion of heterologous sequences into rDNA leads to repression associated with reduced expression in individual cells and decreased number of cells expressing rDNA with insertions. We found that SUMO (Small Ubiquitin-like Modifier) and SUMO ligase Ubc9 are required for efficient repression of interrupted rDNA units and variable expression of intact rDNA. Disruption of the SUMO pathway abolishes discrimination of interrupted and intact rDNAs and removes cell-to-cell heterogeneity leading to uniformly high expression of individual rDNA in single cells. Our results suggest that the SUMO pathway is responsible for both repression of interrupted units and control of intact rDNA expression.
