## Supplementary File 3 for "Repression of interrupted and intact rDNA by the SUMO pathway in *Drosophila melanogaster*"

### Sheet: Table S3
ID	Description	GeneRatio	BgRatio	pvalue	p.adjust	qvalue	geneID	Count
GO:0000502	proteasome complex	32/823	64/11170	6.03203e-20	1.32403e-17	7.71465e-18	CG11981/CG6233/CG4097/CG10938/CG13349/CG12000/CG10370/CG7762/CG1489/CG1591/CG5289/CG5378/CG4904/CG10230/CG17331/CG1100/CG16916/CG3416/CG4157/CG11888/CG30382/CG10149/CG1341/CG7619/CG1519/CG3431/CG42641/CG3422/CG12323/CG18174/CG9327/CG3329	32
GO:1905369	endopeptidase complex	32/823	64/11170	6.03203e-20	1.32403e-17	7.71465e-18	CG11981/CG6233/CG4097/CG10938/CG13349/CG12000/CG10370/CG7762/CG1489/CG1591/CG5289/CG5378/CG4904/CG10230/CG17331/CG1100/CG16916/CG3416/CG4157/CG11888/CG30382/CG10149/CG1341/CG7619/CG1519/CG3431/CG42641/CG3422/CG12323/CG18174/CG9327/CG3329	32
GO:1905368	peptidase complex	34/823	90/11170	2.1184e-16	3.09992e-14	1.80621e-14	CG11981/CG6233/CG4097/CG10938/CG13349/CG12000/CG10370/CG7762/CG1489/CG1591/CG5289/CG5378/CG4904/CG10230/CG17331/CG1100/CG16916/CG3416/CG2358/CG4157/CG11888/CG30382/CG5677/CG10149/CG1341/CG7619/CG1519/CG3431/CG42641/CG3422/CG12323/CG18174/CG9327/CG3329	34
GO:0022624	proteasome accessory complex	19/823	29/11170	2.44903e-15	2.68781e-13	1.56609e-13	CG13349/CG10370/CG7762/CG1489/CG1591/CG5289/CG5378/CG10230/CG1100/CG16916/CG3416/CG4157/CG11888/CG10149/CG1341/CG7619/CG3431/CG42641/CG18174	19
GO:0005838	proteasome regulatory particle	18/823	28/11170	2.22563e-14	1.9541e-12	1.13858e-12	CG13349/CG10370/CG7762/CG1489/CG5289/CG5378/CG10230/CG1100/CG16916/CG3416/CG4157/CG11888/CG10149/CG1341/CG7619/CG3431/CG42641/CG18174	18
GO:0031967	organelle envelope	76/823	428/11170	2.86778e-13	1.7985e-11	1.04792e-11	CG8274/CG12306/CG42768/CG17510/CG6944/CG8764/CG17498/CG4307/CG8722/CG6850/CG17246/CG4963/CG7654/CG6463/CG7361/CG5581/CG7671/CG4589/CG41128/CG7897/CG8548/CG1059/CG5252/CG11943/CG2968/CG2286/CG8189/CG5903/CG5771/CG13387/CG12101/CG5857/CG7580/CG9159/CG8728/CG11154/CG1970/CG5703/CG7935/CG13281/CG12079/CG6512/CG6773/CG6455/CG8443/CG3731/CG8256/CG4994/CG11779/CG5175/CG17870/CG6756/CG14981/CG8479/CG4692…	76
GO:0031975	envelope	76/823	428/11170	2.86778e-13	1.7985e-11	1.04792e-11	CG8274/CG12306/CG42768/CG17510/CG6944/CG8764/CG17498/CG4307/CG8722/CG6850/CG17246/CG4963/CG7654/CG6463/CG7361/CG5581/CG7671/CG4589/CG41128/CG7897/CG8548/CG1059/CG5252/CG11943/CG2968/CG2286/CG8189/CG5903/CG5771/CG13387/CG12101/CG5857/CG7580/CG9159/CG8728/CG11154/CG1970/CG5703/CG7935/CG13281/CG12079/CG6512/CG6773/CG6455/CG8443/CG3731/CG8256/CG4994/CG11779/CG5175/CG17870/CG6756/CG14981/CG8479/CG4692…	76
GO:0071013	catalytic step 2 spliceosome	35/823	126/11170	2.96251e-12	1.62568e-10	9.47223e-11	CG16792/CG9742/CG5352/CG8749/CG1249/CG10753/CG8427/CG7483/CG2163/CG14641/CG3193/CG8597/CG1691/CG4849/CG4152/CG9412/CG1591/CG2807/CG10473/CG6322/CG13900/CG4211/CG6987/CG6143/CG8264/CG31368/CG13625/CG8877/CG5931/CG7111/CG5215/CG12085/CG13892/CG8781/CG7035	35
GO:0044429	mitochondrial part	77/823	476/11170	2.55825e-11	1.24786e-09	7.27081e-10	CG6612/CG17510/CG5214/CG8764/CG4307/CG7636/CG3861/CG17246/CG4963/CG7654/CG1417/CG6463/CG7361/CG4589/CG41128/CG2968/CG2286/CG4233/CG8782/CG1516/CG8189/CG5903/CG5599/CG7834/CG13880/CG8798/CG12101/CG7580/CG8728/CG11154/CG10622/CG1970/CG5703/CG11661/CG1065/CG12079/CG6512/CG14407/CG6455/CG8443/CG3731/CG8256/CG5320/CG4994/CG4389/CG11779/CG8430/CG6756/CG1140/CG14981/CG8479/CG6439/CG4581/CG4692/CG7791/CG…	77
GO:0015629	actin cytoskeleton	32/823	120/11170	8.2818e-11	3.63571e-09	2.1184e-09	CG42768/CG3637/CG10540/CG14996/CG9155/CG4027/CG3595/CG8978/CG6174/CG10954/CG15792/CG9901/CG5972/CG7558/CG10701/CG33979/CG4898/CG3299/CG7765/CG7438/CG34417/CG8472/CG4532/CG1977/CG8440/CG12008/CG10724/CG3172/CG3937/CG43443/CG2671/CG9206	32
GO:0071011	precatalytic spliceosome	35/823	145/11170	2.20333e-10	8.79329e-09	5.12354e-09	CG16792/CG9742/CG5352/CG8749/CG1249/CG10753/CG8427/CG7483/CG3949/CG2163/CG14641/CG3193/CG8597/CG1691/CG4849/CG9412/CG1591/CG2807/CG10473/CG30122/CG6322/CG13900/CG4211/CG6987/CG17838/CG6143/CG8264/CG31368/CG8877/CG5931/CG7111/CG5215/CG12085/CG13892/CG7035	35
GO:0044430	cytoskeletal part	69/823	427/11170	3.10579e-10	1.1362e-08	6.62023e-09	CG8274/CG12306/CG42768/CG1825/CG3637/CG10540/CG12819/CG6944/CG14996/CG17498/CG14472/CG9155/CG5725/CG5000/CG4027/CG3401/CG5433/CG3595/CG17493/CG8978/CG4869/CG11242/CG6174/CG10954/CG15792/CG9901/CG6668/CG31196/CG5972/CG5771/CG7891/CG7109/CG4173/CG1403/CG7558/CG6384/CG10701/CG33979/CG7507/CG8705/CG4898/CG3265/CG8443/CG7765/CG18102/CG12165/CG8309/CG7438/CG34417/CG8472/CG4532/CG1977/CG12876/CG8440/CG1…	69
GO:0017101	aminoacyl-tRNA synthetase multienzyme complex	9/823	10/11170	5.74079e-10	1.93862e-08	1.12956e-08	CG10506/CG9020/CG11471/CG5394/CG12141/CG33123/CG4561/CG15100/CG3821	9
GO:0005681	spliceosomal complex	39/823	184/11170	1.25924e-09	3.94861e-08	2.30071e-08	CG16792/CG9742/CG5352/CG8749/CG1249/CG10753/CG8427/CG7483/CG3949/CG2163/CG14641/CG3193/CG8597/CG1691/CG4849/CG4152/CG9412/CG1591/CG1646/CG2807/CG10473/CG30122/CG6322/CG13900/CG4211/CG6987/CG17838/CG6143/CG8264/CG31368/CG13625/CG8877/CG5931/CG7111/CG5215/CG12085/CG13892/CG8781/CG7035	39
GO:0005856	cytoskeleton	73/823	487/11170	2.90364e-09	8.49798e-08	4.95147e-08	CG8274/CG12306/CG42768/CG1825/CG3637/CG6831/CG10540/CG12819/CG6944/CG14996/CG17498/CG14472/CG9155/CG5725/CG5000/CG4027/CG3401/CG5433/CG3595/CG17493/CG8978/CG4869/CG11242/CG6174/CG10954/CG15792/CG9901/CG6668/CG31196/CG5972/CG5771/CG7891/CG7109/CG4173/CG1403/CG7558/CG6384/CG10701/CG33979/CG7507/CG8705/CG4898/CG3299/CG3265/CG8443/CG7765/CG18102/CG12165/CG8309/CG7438/CG34417/CG8472/CG4532/CG1977/CG12…	73
GO:0005938	cell cortex	36/823	172/11170	7.80218e-09	2.14072e-07	1.24732e-07	CG6757/CG3637/CG7787/CG12530/CG10540/CG8637/CG9155/CG9575/CG10060/CG16973/CG5730/CG7809/CG3595/CG11242/CG10954/CG15792/CG5915/CG4173/CG1403/CG10701/CG33979/CG7507/CG7935/CG8705/CG4898/CG17838/CG7765/CG7438/CG1977/CG4006/CG8440/CG1453/CG12008/CG10724/CG3937/CG2671	36
GO:0098687	chromosomal region	39/823	196/11170	8.36011e-09	2.15888e-07	1.2579e-07	CG2890/CG12306/CG3018/CG18608/CG7041/CG8068/CG7885/CG7626/CG17498/CG5965/CG8599/CG8722/CG5499/CG5000/CG9633/CG1828/CG1591/CG12864/CG6384/CG10701/CG7507/CG7752/CG32491/CG6773/CG43662/CG12165/CG7471/CG4747/CG6143/CG43664/CG11844/CG8440/CG1453/CG9291/CG9273/CG7581/CG2158/CG9206/CG10712	39
GO:0008541	proteasome regulatory particle, lid subcomplex	9/823	12/11170	1.10276e-08	2.68951e-07	1.56708e-07	CG13349/CG5378/CG10230/CG1100/CG3416/CG4157/CG10149/CG42641/CG18174	9
GO:0005700	polytene chromosome	39/823	200/11170	1.50718e-08	3.48239e-07	2.02906e-07	CG3691/CG8068/CG7885/CG7626/CG7583/CG1490/CG4063/CG5965/CG8599/CG5499/CG8625/CG9383/CG4399/CG5838/CG1828/CG1591/CG8103/CG12864/CG6384/CG10701/CG7752/CG32491/CG6773/CG1244/CG2207/CG43662/CG7471/CG4747/CG9242/CG1341/CG6143/CG43664/CG11844/CG5825/CG9291/CG10897/CG5738/CG2158/CG10712	39
GO:0030135	coated vesicle	20/823	65/11170	2.09009e-08	4.49607e-07	2.6197e-07	CG5484/CG9132/CG3564/CG12532/CG4260/CG6223/CG8287/CG8552/CG5771/CG7073/CG8266/CG6699/CG14813/CG7961/CG1250/CG6773/CG10882/CG11785/CG1422/CG2520	20
GO:0098805	whole membrane	44/823	244/11170	2.15074e-08	4.49607e-07	2.6197e-07	CG42768/CG17510/CG9575/CG12770/CG7654/CG9132/CG8428/CG6625/CG12532/CG4260/CG6213/CG2774/CG1088/CG6842/CG6223/CG5915/CG5903/CG5771/CG7073/CG8266/CG7891/CG1709/CG8048/CG8186/CG6699/CG3762/CG14813/CG17332/CG6214/CG7961/CG1250/CG6773/CG8443/CG9712/CG6756/CG10882/CG14981/CG2789/CG4764/CG1422/CG6647/CG43443/CG32593/CG1742	44
GO:0005635	nuclear envelope	28/823	120/11170	3.12964e-08	6.24506e-07	3.63877e-07	CG8274/CG12306/CG42768/CG6944/CG17498/CG8722/CG6850/CG5581/CG7671/CG7897/CG8548/CG1059/CG5252/CG11943/CG5771/CG13387/CG5857/CG9159/CG7935/CG13281/CG6773/CG5175/CG17870/CG8440/CG3576/CG1938/CG2158/CG4579	28
GO:0005839	proteasome core complex	12/823	26/11170	8.69718e-08	1.66003e-06	9.67238e-07	CG11981/CG4097/CG10938/CG12000/CG4904/CG17331/CG30382/CG1519/CG3422/CG12323/CG9327/CG3329	12
GO:0098798	mitochondrial protein complex	45/823	269/11170	1.49995e-07	2.64233e-06	1.53959e-06	CG5214/CG8764/CG4307/CG7636/CG17246/CG7654/CG6463/CG7361/CG41128/CG2968/CG2286/CG8189/CG5903/CG5599/CG7834/CG13880/CG7580/CG11154/CG10622/CG1970/CG5703/CG11661/CG1065/CG12079/CG8443/CG3731/CG4389/CG11779/CG6756/CG14981/CG4581/CG4692/CG8039/CG10664/CG4769/CG6020/CG14482/CG11015/CG40451/CG7113/CG3283/CG12954/CG31842/CG2713/CG5012	45
GO:0005884	actin filament	14/823	37/11170	1.53457e-07	2.64233e-06	1.53959e-06	CG42768/CG4027/CG6174/CG9901/CG7558/CG10701/CG4898/CG34417/CG4532/CG12008/CG10724/CG3172/CG3937/CG43443	14
GO:0070603	SWI/SNF superfamily-type complex	16/823	48/11170	1.56493e-07	2.64233e-06	1.53959e-06	CG7055/CG7583/CG6546/CG4027/CG8625/CG18740/CG4003/CG7467/CG8103/CG1064/CG9750/CG10223/CG1244/CG7471/CG10897/CG4303	16
GO:0099512	supramolecular fiber	36/823	193/11170	1.74479e-07	2.83689e-06	1.65296e-06	CG12306/CG42768/CG14207/CG6944/CG14996/CG17498/CG5000/CG4027/CG3401/CG4869/CG33106/CG6174/CG10302/CG15792/CG9901/CG6668/CG3127/CG3849/CG7558/CG6384/CG10701/CG4898/CG3265/CG7765/CG34417/CG4532/CG1721/CG8440/CG1453/CG12008/CG10724/CG3172/CG3937/CG43443/CG6058/CG9206	36
GO:0099081	supramolecular polymer	36/823	195/11170	2.2779e-07	3.57143e-06	2.08094e-06	CG12306/CG42768/CG14207/CG6944/CG14996/CG17498/CG5000/CG4027/CG3401/CG4869/CG33106/CG6174/CG10302/CG15792/CG9901/CG6668/CG3127/CG3849/CG7558/CG6384/CG10701/CG4898/CG3265/CG7765/CG34417/CG4532/CG1721/CG8440/CG1453/CG12008/CG10724/CG3172/CG3937/CG43443/CG6058/CG9206	36
GO:0030120	vesicle coat	12/823	28/11170	2.38619e-07	3.61219e-06	2.1047e-06	CG9132/CG12532/CG4260/CG6223/CG7073/CG8266/CG6699/CG14813/CG7961/CG1250/CG6773/CG10882	12
GO:0031966	mitochondrial membrane	47/823	293/11170	2.87461e-07	4.10173e-06	2.38993e-06	CG17510/CG8764/CG4307/CG17246/CG4963/CG7654/CG6463/CG7361/CG4589/CG41128/CG2968/CG2286/CG8189/CG5903/CG12101/CG7580/CG8728/CG11154/CG1970/CG5703/CG12079/CG6512/CG6455/CG8443/CG3731/CG8256/CG4994/CG11779/CG6756/CG14981/CG8479/CG4692/CG2789/CG3152/CG10664/CG6647/CG4769/CG6020/CG14482/CG11015/CG40451/CG1742/CG3283/CG2098/CG3210/CG2713/CG17903	47
GO:0099080	supramolecular complex	36/823	197/11170	2.96023e-07	4.10173e-06	2.38993e-06	CG12306/CG42768/CG14207/CG6944/CG14996/CG17498/CG5000/CG4027/CG3401/CG4869/CG33106/CG6174/CG10302/CG15792/CG9901/CG6668/CG3127/CG3849/CG7558/CG6384/CG10701/CG4898/CG3265/CG7765/CG34417/CG4532/CG1721/CG8440/CG1453/CG12008/CG10724/CG3172/CG3937/CG43443/CG6058/CG9206	36
GO:0005798	Golgi-associated vesicle	17/823	56/11170	2.98987e-07	4.10173e-06	2.38993e-06	CG5484/CG7809/CG3564/CG6223/CG8287/CG8552/CG5771/CG7073/CG8266/CG6699/CG14813/CG7961/CG1250/CG6773/CG10882/CG11785/CG1422	17
GO:0035060	brahma complex	8/823	12/11170	3.18579e-07	4.23807e-06	2.46937e-06	CG7055/CG6546/CG4027/CG18740/CG4003/CG7467/CG1064/CG4303	8
GO:0030864	cortical actin cytoskeleton	10/823	20/11170	4.17946e-07	5.39642e-06	3.1443e-06	CG3637/CG10540/CG15792/CG33979/CG4898/CG7765/CG1977/CG12008/CG10724/CG2671	10
GO:0005852	eukaryotic translation initiation factor 3 complex	9/823	16/11170	4.37418e-07	5.48647e-06	3.19677e-06	CG10161/CG10306/CG9677/CG4954/CG9805/CG8636/CG5642/CG8309/CG9769	9
GO:0005740	mitochondrial envelope	48/823	308/11170	5.1708e-07	6.3055e-06	3.67399e-06	CG17510/CG8764/CG4307/CG17246/CG4963/CG7654/CG6463/CG7361/CG4589/CG41128/CG2968/CG2286/CG8189/CG5903/CG12101/CG7580/CG8728/CG11154/CG1970/CG5703/CG12079/CG6512/CG6455/CG8443/CG3731/CG8256/CG4994/CG11779/CG6756/CG14981/CG8479/CG4692/CG2789/CG3152/CG10664/CG6647/CG4769/CG6020/CG14482/CG11015/CG40451/CG1742/CG9181/CG3283/CG2098/CG3210/CG2713/CG17903	48
GO:0030662	coated vesicle membrane	13/823	35/11170	5.51768e-07	6.54666e-06	3.8145e-06	CG9132/CG12532/CG4260/CG6223/CG7073/CG8266/CG6699/CG14813/CG7961/CG1250/CG6773/CG10882/CG1422	13
GO:0005759	mitochondrial matrix	32/823	172/11170	8.92309e-07	1.03085e-05	6.0064e-06	CG6612/CG5214/CG7636/CG3861/CG1417/CG4233/CG8782/CG1516/CG5599/CG7834/CG13880/CG8798/CG12101/CG8728/CG10622/CG11661/CG1065/CG14407/CG3731/CG5320/CG4389/CG8430/CG1140/CG6439/CG4581/CG7791/CG8039/CG3152/CG6459/CG12954/CG31842/CG5012	32
GO:0099513	polymeric cytoskeletal fiber	27/823	134/11170	1.28015e-06	1.4207e-05	8.2779e-06	CG12306/CG42768/CG6944/CG17498/CG5000/CG4027/CG3401/CG4869/CG6174/CG9901/CG6668/CG7558/CG6384/CG10701/CG4898/CG3265/CG7765/CG34417/CG4532/CG8440/CG1453/CG12008/CG10724/CG3172/CG3937/CG43443/CG9206	27
GO:1990204	oxidoreductase complex	22/823	96/11170	1.29449e-06	1.4207e-05	8.2779e-06	CG5214/CG8764/CG11876/CG17246/CG6463/CG7361/CG2286/CG5599/CG7834/CG7580/CG1970/CG5703/CG11661/CG12079/CG5371/CG3731/CG8256/CG7010/CG4769/CG6020/CG14482/CG3283	22
GO:0098588	bounding membrane of organelle	48/823	319/11170	1.46182e-06	1.56522e-05	9.11996e-06	CG42768/CG17510/CG5484/CG9575/CG12770/CG10908/CG7654/CG9132/CG8428/CG6625/CG12532/CG4260/CG11387/CG6213/CG2774/CG1088/CG6842/CG6223/CG5915/CG5903/CG5771/CG7073/CG8266/CG7891/CG1709/CG8048/CG8186/CG6699/CG3762/CG14813/CG17332/CG6214/CG7961/CG1250/CG6773/CG8443/CG2522/CG9712/CG6756/CG10882/CG14981/CG9539/CG2789/CG4764/CG1422/CG6647/CG10130/CG1742	48
GO:1904949	ATPase complex	18/823	69/11170	1.62239e-06	1.69578e-05	9.88071e-06	CG7055/CG7583/CG6546/CG4027/CG8625/CG18740/CG4003/CG6842/CG7467/CG8103/CG1064/CG5670/CG9750/CG10223/CG1244/CG7471/CG10897/CG4303	18
GO:0008540	proteasome regulatory particle, base subcomplex	8/823	14/11170	1.69083e-06	1.72622e-05	1.00581e-05	CG10370/CG7762/CG1489/CG5289/CG16916/CG11888/CG1341/CG7619	8
GO:0030117	membrane coat	12/823	33/11170	1.97147e-06	1.92328e-05	1.12062e-05	CG9132/CG12532/CG4260/CG6223/CG7073/CG8266/CG6699/CG14813/CG7961/CG1250/CG6773/CG10882	12
GO:0048475	coated membrane	12/823	33/11170	1.97147e-06	1.92328e-05	1.12062e-05	CG9132/CG12532/CG4260/CG6223/CG7073/CG8266/CG6699/CG14813/CG7961/CG1250/CG6773/CG10882	12
GO:0099568	cytoplasmic region	37/823	223/11170	2.35074e-06	2.24342e-05	1.30716e-05	CG6757/CG3637/CG7787/CG12530/CG10540/CG8637/CG9155/CG9575/CG10060/CG16973/CG5730/CG7809/CG3595/CG11242/CG10954/CG15792/CG5915/CG4173/CG1403/CG10701/CG33979/CG7507/CG7935/CG8705/CG4898/CG17838/CG7765/CG7438/CG1977/CG4006/CG8440/CG1453/CG12008/CG10724/CG3937/CG2671/CG9206	37
GO:0019866	organelle inner membrane	39/823	248/11170	4.8565e-06	4.53618e-05	2.64307e-05	CG8764/CG4307/CG17246/CG4963/CG6463/CG7361/CG5581/CG41128/CG2968/CG2286/CG8189/CG5903/CG12101/CG7580/CG8728/CG11154/CG1970/CG5703/CG12079/CG6512/CG6455/CG3731/CG8256/CG4994/CG11779/CG5175/CG4692/CG3152/CG10664/CG3576/CG4769/CG6020/CG14482/CG11015/CG40451/CG3283/CG2098/CG2713/CG17903	39
GO:0005783	endoplasmic reticulum	60/823	455/11170	6.30288e-06	5.70451e-05	3.32381e-05	CG33113/CG5014/CG7816/CG1274/CG6850/CG5484/CG10908/CG30498/CG4972/CG3033/CG7809/CG3564/CG5855/CG3373/CG2943/CG7484/CG32441/CG6668/CG8286/CG9342/CG8397/CG7073/CG5809/CG11324/CG7748/CG8266/CG9000/CG1597/CG11840/CG9159/CG2358/CG5183/CG2918/CG6370/CG4898/CG1250/CG18212/CG8732/CG5677/CG8443/CG2522/CG7830/CG1371/CG13393/CG10882/CG9539/CG8946/CG11785/CG8507/CG32675/CG11958/CG13887/CG1422/CG10130/CG3576/…	60
GO:0015630	microtubule cytoskeleton	48/823	336/11170	6.39588e-06	5.70451e-05	3.32381e-05	CG8274/CG12306/CG1825/CG10540/CG12819/CG17498/CG14472/CG5725/CG5000/CG3401/CG5433/CG3595/CG17493/CG4869/CG11242/CG6174/CG6668/CG31196/CG5771/CG7891/CG7109/CG4173/CG1403/CG6384/CG10701/CG7507/CG8705/CG3265/CG8443/CG7765/CG18102/CG12165/CG34417/CG8472/CG4532/CG12876/CG8440/CG1453/CG12008/CG5363/CG1938/CG6998/CG5784/CG14998/CG3210/CG2158/CG9206/CG10712	48
GO:0044455	mitochondrial membrane part	32/823	188/11170	6.49716e-06	5.70451e-05	3.32381e-05	CG17510/CG8764/CG4307/CG17246/CG7654/CG6463/CG7361/CG41128/CG2968/CG2286/CG8189/CG5903/CG7580/CG11154/CG1970/CG5703/CG12079/CG8443/CG3731/CG4994/CG11779/CG6756/CG14981/CG4692/CG10664/CG4769/CG6020/CG14482/CG11015/CG40451/CG3283/CG2713	32
GO:0072686	mitotic spindle	11/823	31/11170	6.99182e-06	6.01845e-05	3.50673e-05	CG8274/CG12306/CG17498/CG11242/CG10701/CG8443/CG18102/CG12165/CG8472/CG1453/CG5363	11
GO:0044448	cell cortex part	22/823	106/11170	7.36786e-06	6.22017e-05	3.62427e-05	CG3637/CG7787/CG10540/CG9575/CG10060/CG7809/CG3595/CG10954/CG15792/CG4173/CG1403/CG33979/CG8705/CG4898/CG17838/CG7765/CG1977/CG1453/CG12008/CG10724/CG3937/CG2671	22
GO:0030863	cortical cytoskeleton	11/823	33/11170	1.39395e-05	0.000115461	6.72751e-05	CG3637/CG10540/CG15792/CG33979/CG4898/CG7765/CG1977/CG1453/CG12008/CG10724/CG2671	11
GO:0030660	Golgi-associated vesicle membrane	10/823	28/11170	1.72314e-05	0.000140085	8.16222e-05	CG6223/CG7073/CG8266/CG6699/CG14813/CG7961/CG1250/CG6773/CG10882/CG1422	10
GO:0070938	contractile ring	8/823	18/11170	1.887e-05	0.000150617	8.7759e-05	CG9078/CG16973/CG10954/CG15792/CG1403/CG8705/CG12876/CG3937	8
GO:0030134	COPII-coated ER to Golgi transport vesicle	10/823	29/11170	2.45764e-05	0.000192661	0.000112257	CG5484/CG3564/CG8552/CG7073/CG8266/CG1250/CG6773/CG10882/CG11785/CG1422	10
GO:0016272	prefoldin complex	6/823	10/11170	2.55062e-05	0.000196442	0.00011446	CG13993/CG6302/CG7048/CG7770/CG6719/CG10635	6
GO:0005743	mitochondrial inner membrane	36/823	240/11170	3.20931e-05	0.000242912	0.000141536	CG8764/CG4307/CG17246/CG4963/CG6463/CG7361/CG41128/CG2968/CG2286/CG8189/CG5903/CG12101/CG7580/CG8728/CG11154/CG1970/CG5703/CG12079/CG6512/CG6455/CG3731/CG8256/CG4994/CG11779/CG4692/CG3152/CG10664/CG4769/CG6020/CG14482/CG11015/CG40451/CG3283/CG2098/CG2713/CG17903	36
GO:0005819	spindle	21/823	108/11170	3.34814e-05	0.000249124	0.000145156	CG8274/CG12306/CG12819/CG17498/CG5725/CG5000/CG3595/CG11242/CG7891/CG6384/CG10701/CG3265/CG8443/CG18102/CG12165/CG8472/CG8440/CG1453/CG5363/CG9206/CG10712	21
GO:0098800	inner mitochondrial membrane protein complex	26/823	151/11170	3.82779e-05	0.000280066	0.000163185	CG8764/CG4307/CG17246/CG6463/CG7361/CG41128/CG2968/CG2286/CG8189/CG5903/CG7580/CG11154/CG1970/CG5703/CG12079/CG3731/CG11779/CG4692/CG10664/CG4769/CG6020/CG14482/CG11015/CG40451/CG3283/CG2713	26
GO:0033181	plasma membrane proton-transporting V-type ATPase complex	7/823	15/11170	4.3741e-05	0.000314792	0.000183418	CG2934/CG6213/CG1088/CG8048/CG8186/CG3762/CG17332	7
GO:0005682	U5 snRNP	8/823	20/11170	4.7558e-05	0.000331397	0.000193093	CG9742/CG5352/CG1249/CG10753/CG8427/CG4849/CG8877/CG5931	8
GO:0005685	U1 snRNP	8/823	20/11170	4.7558e-05	0.000331397	0.000193093	CG16792/CG9742/CG5352/CG8749/CG1249/CG10753/CG8427/CG1646	8
GO:0005684	U2-type spliceosomal complex	9/823	26/11170	6.09208e-05	0.000416197	0.000242503	CG9742/CG5352/CG8749/CG10753/CG8427/CG14641/CG1646/CG2807/CG13625	9
GO:0034399	nuclear periphery	11/823	38/11170	6.16237e-05	0.000416197	0.000242503	CG8274/CG8068/CG6944/CG6995/CG7292/CG5581/CG1059/CG3931/CG2038/CG44154/CG4579	11
GO:0016471	vacuolar proton-transporting V-type ATPase complex	7/823	16/11170	7.28299e-05	0.000484429	0.00028226	CG6213/CG1088/CG1709/CG8048/CG8186/CG3762/CG17332	7
GO:0005750	mitochondrial respiratory chain complex III	6/823	12/11170	9.86694e-05	0.000627766	0.000365777	CG8764/CG7361/CG7580/CG3731/CG4769/CG14482	6
GO:0012507	ER to Golgi transport vesicle membrane	6/823	12/11170	9.86694e-05	0.000627766	0.000365777	CG7073/CG8266/CG1250/CG6773/CG10882/CG1422	6
GO:0019773	proteasome core complex, alpha-subunit complex	6/823	12/11170	9.86694e-05	0.000627766	0.000365777	CG10938/CG4904/CG30382/CG1519/CG3422/CG9327	6
GO:0033178	proton-transporting two-sector ATPase complex, catalytic domain	8/823	22/11170	0.000105717	0.000662203	0.000385842	CG4307/CG2968/CG1088/CG8048/CG8186/CG11154/CG3762/CG17332	8
GO:0030659	cytoplasmic vesicle membrane	14/823	61/11170	0.000107099	0.000662203	0.000385842	CG9132/CG12532/CG4260/CG6223/CG5771/CG7073/CG8266/CG6699/CG14813/CG7961/CG1250/CG6773/CG10882/CG1422	14
GO:0044432	endoplasmic reticulum part	34/823	235/11170	0.000109861	0.000669849	0.000390297	CG5014/CG5484/CG10908/CG30498/CG4972/CG3033/CG5855/CG2943/CG32441/CG6668/CG8397/CG7073/CG7748/CG8266/CG9000/CG1597/CG11840/CG2358/CG2918/CG6370/CG1250/CG18212/CG5677/CG2522/CG7830/CG1371/CG13393/CG10882/CG9539/CG11958/CG13887/CG10130/CG2852/CG10166	34
GO:0005643	nuclear pore	12/823	49/11170	0.000171014	0.00101132	0.000589258	CG8274/CG8722/CG7671/CG7897/CG8548/CG11943/CG13387/CG5857/CG9159/CG6773/CG2158/CG4579	12
GO:0045275	respiratory chain complex III	6/823	13/11170	0.000171843	0.00101132	0.000589258	CG8764/CG7361/CG7580/CG3731/CG4769/CG14482	6
GO:0000775	chromosome, centromeric region	17/823	87/11170	0.000172776	0.00101132	0.000589258	CG2890/CG12306/CG3018/CG18608/CG17498/CG8599/CG8722/CG5000/CG12864/CG7507/CG6773/CG12165/CG43664/CG8440/CG1453/CG7581/CG9206	17
GO:0044433	cytoplasmic vesicle part	23/823	140/11170	0.000217975	0.00125909	0.000733627	CG9575/CG12770/CG9132/CG8428/CG12532/CG4260/CG2774/CG6521/CG6842/CG6223/CG5915/CG5771/CG7073/CG8266/CG6699/CG14813/CG7961/CG1250/CG6773/CG9712/CG10882/CG4764/CG1422	23
GO:0030016	myofibril	13/823	58/11170	0.000241433	0.00137648	0.000802026	CG42768/CG14207/CG14996/CG33106/CG10302/CG15792/CG3127/CG3849/CG4898/CG1721/CG3172/CG3937/CG6058	13
GO:0030018	Z disc	10/823	37/11170	0.000248872	0.00138297	0.00080581	CG42768/CG14207/CG33106/CG10302/CG15792/CG3127/CG3849/CG1721/CG3937/CG6058	10
GO:0031674	I band	10/823	37/11170	0.000248872	0.00138297	0.00080581	CG42768/CG14207/CG33106/CG10302/CG15792/CG3127/CG3849/CG1721/CG3937/CG6058	10
GO:0012506	vesicle membrane	14/823	67/11170	0.000307848	0.00168932	0.000984304	CG9132/CG12532/CG4260/CG6223/CG5771/CG7073/CG8266/CG6699/CG14813/CG7961/CG1250/CG6773/CG10882/CG1422	14
GO:0016469	proton-transporting two-sector ATPase complex	13/823	60/11170	0.000344655	0.00186795	0.00108838	CG4307/CG2934/CG6213/CG2968/CG1088/CG8189/CG1709/CG8048/CG8186/CG11154/CG3762/CG17332/CG4692	13
GO:0031410	cytoplasmic vesicle	46/823	373/11170	0.000366303	0.00193743	0.00112887	CG8683/CG7012/CG5014/CG3671/CG5484/CG9575/CG12770/CG9132/CG8428/CG6625/CG7809/CG3564/CG12532/CG4260/CG2774/CG6521/CG6842/CG6223/CG5625/CG5915/CG8287/CG8552/CG5771/CG8594/CG7073/CG8266/CG4921/CG1709/CG17060/CG6699/CG14813/CG7961/CG1250/CG8282/CG6773/CG18102/CG9712/CG34349/CG10882/CG11785/CG12876/CG4764/CG1422/CG2852/CG2671/CG2520	46
GO:0097708	intracellular vesicle	46/823	373/11170	0.000366303	0.00193743	0.00112887	CG8683/CG7012/CG5014/CG3671/CG5484/CG9575/CG12770/CG9132/CG8428/CG6625/CG7809/CG3564/CG12532/CG4260/CG2774/CG6521/CG6842/CG6223/CG5625/CG5915/CG8287/CG8552/CG5771/CG8594/CG7073/CG8266/CG4921/CG1709/CG17060/CG6699/CG14813/CG7961/CG1250/CG8282/CG6773/CG18102/CG9712/CG34349/CG10882/CG11785/CG12876/CG4764/CG1422/CG2852/CG2671/CG2520	46
GO:0005732	small nucleolar ribonucleoprotein complex	7/823	20/11170	0.00038002	0.00198606	0.0011572	CG16792/CG3949/CG3333/CG5258/CG13849/CG10206/CG4038	7
GO:0016586	RSC-type complex	5/823	10/11170	0.000395321	0.00199478	0.00116229	CG7055/CG6546/CG18740/CG1064/CG4303	5
GO:0030062	mitochondrial tricarboxylic acid cycle enzyme complex	5/823	10/11170	0.000395321	0.00199478	0.00116229	CG5214/CG5599/CG10622/CG11661/CG1065	5
GO:0070864	sperm individualization complex	5/823	10/11170	0.000395321	0.00199478	0.00116229	CG3637/CG3849/CG4898/CG18102/CG8309	5
GO:0048471	perinuclear region of cytoplasm	14/823	69/11170	0.000423804	0.0021142	0.00123187	CG6757/CG42768/CG18319/CG3595/CG5869/CG2259/CG5771/CG9999/CG7935/CG44154/CG11958/CG3937/CG5784/CG9181	14
GO:0045239	tricarboxylic acid cycle enzyme complex	6/823	15/11170	0.00044091	0.00217483	0.00126719	CG5214/CG5599/CG10622/CG11661/CG1065/CG11963	6
GO:0030017	sarcomere	12/823	54/11170	0.000451985	0.00220468	0.00128459	CG42768/CG14207/CG14996/CG33106/CG10302/CG15792/CG3127/CG3849/CG4898/CG1721/CG3937/CG6058	12
GO:0033267	axon part	18/823	104/11170	0.00054069	0.00259201	0.00151027	CG15112/CG6757/CG33113/CG12530/CG2922/CG6625/CG3269/CG4845/CG5625/CG5771/CG6148/CG7507/CG3265/CG7765/CG4532/CG8440/CG15811/CG9206	18
GO:0005746	mitochondrial respiratory chain	16/823	87/11170	0.000543199	0.00259201	0.00151027	CG8764/CG17246/CG6463/CG7361/CG2286/CG7580/CG1970/CG5703/CG12079/CG3731/CG10664/CG4769/CG6020/CG14482/CG11015/CG3283	16
GO:0097525	spliceosomal snRNP complex	15/823	79/11170	0.000565013	0.00265552	0.00154728	CG16792/CG9742/CG5352/CG8749/CG1249/CG10753/CG8427/CG3949/CG4849/CG1646/CG2807/CG6322/CG13900/CG8877/CG5931	15
GO:0043292	contractile fiber	13/823	63/11170	0.000568609	0.00265552	0.00154728	CG42768/CG14207/CG14996/CG33106/CG10302/CG15792/CG3127/CG3849/CG4898/CG1721/CG3172/CG3937/CG6058	13
GO:0098803	respiratory chain complex	16/823	88/11170	0.000619522	0.00286284	0.00166808	CG8764/CG17246/CG6463/CG7361/CG2286/CG7580/CG1970/CG5703/CG12079/CG3731/CG10664/CG4769/CG6020/CG14482/CG11015/CG3283	16
GO:0005652	nuclear lamina	5/823	11/11170	0.000680911	0.00308165	0.00179556	CG8274/CG8068/CG6944/CG7292/CG3931	5
GO:0019774	proteasome core complex, beta-subunit complex	5/823	11/11170	0.000680911	0.00308165	0.00179556	CG11981/CG4097/CG12000/CG12323/CG3329	5
GO:0030496	midbody	8/823	28/11170	0.000691097	0.00309583	0.00180383	CG8274/CG12306/CG3595/CG7891/CG12165/CG8472/CG12876/CG9206	8
GO:0070469	respiratory chain	16/823	89/11170	0.000704827	0.00312544	0.00182108	CG8764/CG17246/CG6463/CG7361/CG2286/CG7580/CG1970/CG5703/CG12079/CG3731/CG10664/CG4769/CG6020/CG14482/CG11015/CG3283	16
GO:0031982	vesicle	49/823	417/11170	0.000726054	0.00318738	0.00185717	CG8683/CG7012/CG5014/CG3671/CG5484/CG9575/CG12770/CG9132/CG8428/CG6625/CG3320/CG3269/CG7809/CG3564/CG12532/CG4260/CG2774/CG6521/CG6842/CG6223/CG5625/CG5915/CG8287/CG8552/CG5771/CG8594/CG7073/CG8266/CG4921/CG1709/CG17060/CG6699/CG14813/CG7961/CG1250/CG8282/CG6773/CG18102/CG9712/CG34349/CG10882/CG11785/CG12876/CG3152/CG4764/CG1422/CG2852/CG2671/CG2520	49
GO:0005777	peroxisome	17/823	99/11170	0.000837548	0.00360474	0.00210035	CG17510/CG17544/CG11208/CG9577/CG5590/CG5009/CG3415/CG8798/CG10672/CG10932/CG8732/CG8306/CG4389/CG17597/CG8430/CG5517/CG11793	17
GO:0042579	microbody	17/823	99/11170	0.000837548	0.00360474	0.00210035	CG17510/CG17544/CG11208/CG9577/CG5590/CG5009/CG3415/CG8798/CG10672/CG10932/CG8732/CG8306/CG4389/CG17597/CG8430/CG5517/CG11793	17
GO:0000776	kinetochore	11/823	50/11170	0.000847319	0.00361139	0.00210423	CG12306/CG3018/CG17498/CG8722/CG5000/CG7507/CG6773/CG12165/CG8440/CG7581/CG9206	11
GO:0005791	rough endoplasmic reticulum	5/823	12/11170	0.0010968	0.00462975	0.00269759	CG6850/CG10908/CG2522/CG9539/CG10130	5
GO:0030684	preribosome	13/823	69/11170	0.00139336	0.00582556	0.00339435	CG5728/CG1430/CG3949/CG7338/CG12396/CG13849/CG4364/CG10206/CG3817/CG4258/CG17611/CG6724/CG3527	13
GO:0044449	contractile fiber part	12/823	61/11170	0.00142612	0.0059063	0.00344139	CG42768/CG14207/CG14996/CG33106/CG10302/CG15792/CG3127/CG3849/CG4898/CG1721/CG3937/CG6058	12
GO:0044391	ribosomal subunit	25/823	180/11170	0.00155156	0.00636576	0.0037091	CG4918/CG6684/CG4464/CG9091/CG7636/CG4111/CG14206/CG8495/CG4087/CG1527/CG13880/CG6090/CG10423/CG7490/CG4759/CG2986/CG13096/CG6510/CG8039/CG13389/CG7111/CG2099/CG12954/CG31842/CG5012	25
GO:0030532	small nuclear ribonucleoprotein complex	15/823	87/11170	0.00159008	0.00646339	0.00376598	CG16792/CG9742/CG5352/CG8749/CG1249/CG10753/CG8427/CG3949/CG4849/CG1646/CG2807/CG6322/CG13900/CG8877/CG5931	15
GO:0033180	proton-transporting V-type ATPase, V1 domain	5/823	13/11170	0.00167489	0.0067365	0.00392512	CG1088/CG8048/CG8186/CG3762/CG17332	5
GO:0045171	intercellular bridge	7/823	25/11170	0.0017029	0.0067365	0.00392512	CG3595/CG31196/CG8705/CG17870/CG12876/CG3937/CG43443	7
GO:0005815	microtubule organizing center	22/823	152/11170	0.00170331	0.0067365	0.00392512	CG12306/CG1825/CG14472/CG5000/CG17493/CG11242/CG31196/CG5771/CG7109/CG6384/CG3265/CG34417/CG8472/CG12876/CG8440/CG1453/CG12008/CG1938/CG6998/CG2158/CG9206/CG10712	22
GO:0070069	cytochrome complex	8/823	32/11170	0.0017978	0.00704673	0.00410588	CG8764/CG7361/CG7580/CG3731/CG10664/CG4769/CG14482/CG11015	8
GO:0031672	A band	6/823	19/11170	0.00185185	0.00719435	0.00419189	CG33106/CG10302/CG3127/CG3849/CG1721/CG6058	6
GO:0005774	vacuolar membrane	11/823	55/11170	0.00193692	0.00745885	0.004346	CG6625/CG6213/CG1088/CG5915/CG7891/CG1709/CG8048/CG8186/CG3762/CG17332/CG6214	11
GO:0030426	growth cone	7/823	26/11170	0.00218425	0.00826627	0.00481646	CG33113/CG12530/CG2922/CG4845/CG3265/CG4532/CG8440	7
GO:0030427	site of polarized growth	7/823	26/11170	0.00218425	0.00826627	0.00481646	CG33113/CG12530/CG2922/CG4845/CG3265/CG4532/CG8440	7
GO:0031968	organelle outer membrane	10/823	48/11170	0.00223328	0.00837956	0.00488247	CG42768/CG17510/CG7654/CG5903/CG8443/CG6756/CG14981/CG2789/CG6647/CG1742	10
GO:0150034	distal axon	16/823	99/11170	0.00226394	0.00842261	0.00490755	CG15112/CG6757/CG33113/CG12530/CG2922/CG6625/CG3269/CG4845/CG5625/CG5771/CG6148/CG3265/CG4532/CG8440/CG15811/CG9206	16
GO:0005828	kinetochore microtubule	5/823	14/11170	0.0024487	0.00903344	0.00526346	CG12306/CG17498/CG8440/CG1453/CG9206	5
GO:0120114	Sm-like protein family complex	15/823	91/11170	0.00251682	0.00920737	0.00536481	CG16792/CG9742/CG5352/CG8749/CG1249/CG10753/CG8427/CG3949/CG4849/CG1646/CG2807/CG6322/CG13900/CG8877/CG5931	15
GO:0000785	chromatin	44/823	387/11170	0.00254182	0.00922197	0.00537331	CG8274/CG17136/CG18608/CG7041/CG7055/CG7583/CG1490/CG5965/CG8599/CG8092/CG33902/CG5499/CG6546/CG4027/CG8625/CG3379/CG6226/CG2075/CG18740/CG4003/CG2275/CG7467/CG5442/CG13425/CG8103/CG1064/CG12864/CG10701/CG2051/CG9750/CG10223/CG32491/CG6773/CG1244/CG2207/CG7471/CG8264/CG43664/CG5825/CG6751/CG9273/CG10897/CG4303/CG2158	44
GO:0019867	outer membrane	10/823	49/11170	0.00262459	0.00944423	0.00550281	CG42768/CG17510/CG7654/CG5903/CG8443/CG6756/CG14981/CG2789/CG6647/CG1742	10
GO:0042175	nuclear outer membrane-endoplasmic reticulum membrane network	27/823	210/11170	0.00319011	0.0113858	0.00663412	CG42768/CG5014/CG5484/CG10908/CG4972/CG3033/CG5855/CG2943/CG32441/CG6668/CG8397/CG7748/CG9000/CG1597/CG11840/CG2358/CG6370/CG18212/CG5677/CG2522/CG7830/CG1371/CG13393/CG9539/CG13887/CG10130/CG10166	27
GO:0033176	proton-transporting V-type ATPase complex	8/823	35/11170	0.00330498	0.0116554	0.0067912	CG2934/CG6213/CG1088/CG1709/CG8048/CG8186/CG3762/CG17332	8
GO:0005813	centrosome	17/823	112/11170	0.00331874	0.0116554	0.0067912	CG12306/CG1825/CG14472/CG5000/CG17493/CG11242/CG31196/CG5771/CG6384/CG8472/CG12876/CG8440/CG1453/CG1938/CG2158/CG9206/CG10712	17
GO:0005686	U2 snRNP	7/823	28/11170	0.00345522	0.0119436	0.00695913	CG9742/CG5352/CG1249/CG10753/CG8427/CG2807/CG13900	7
GO:0051233	spindle midzone	7/823	28/11170	0.00345522	0.0119436	0.00695913	CG8274/CG12306/CG3595/CG7891/CG10701/CG3265/CG12165	7
GO:0005703	polytene chromosome puff	9/823	43/11170	0.00354372	0.0121539	0.00708162	CG7885/CG7626/CG1828/CG1591/CG10701/CG6773/CG43662/CG6143/CG11844	9
GO:0005730	nucleolus	27/823	212/11170	0.00364252	0.0123959	0.00722263	CG8274/CG5728/CG12819/CG1430/CG3949/CG4817/CG7292/CG7338/CG3333/CG5258/CG4043/CG11583/CG1828/CG13849/CG4364/CG10206/CG1240/CG6189/CG32491/CG4038/CG4258/CG17611/CG6724/CG3527/CG13389/CG6751/CG12608	27
GO:0005705	polytene chromosome interband	9/823	44/11170	0.00417023	0.0139658	0.00813738	CG7626/CG5965/CG1591/CG7752/CG43662/CG7471/CG4747/CG9291/CG10712	9
GO:0005741	mitochondrial outer membrane	9/823	44/11170	0.00417023	0.0139658	0.00813738	CG17510/CG7654/CG5903/CG8443/CG6756/CG14981/CG2789/CG6647/CG1742	9
GO:0044437	vacuolar part	12/823	69/11170	0.00419929	0.0139658	0.00813738	CG6625/CG2934/CG6213/CG1088/CG5915/CG7891/CG1709/CG8048/CG8186/CG3762/CG17332/CG6214	12
GO:0005789	endoplasmic reticulum membrane	26/823	204/11170	0.00423714	0.0139858	0.008149	CG5014/CG5484/CG10908/CG4972/CG3033/CG5855/CG2943/CG32441/CG6668/CG8397/CG7748/CG9000/CG1597/CG11840/CG2358/CG6370/CG18212/CG5677/CG2522/CG7830/CG1371/CG13393/CG9539/CG13887/CG10130/CG10166	26
GO:0008180	COP9 signalosome	4/823	10/11170	0.00428688	0.0140443	0.00818312	CG2038/CG18332/CG42522/CG8725	4
GO:0005773	vacuole	20/823	144/11170	0.00438063	0.0142451	0.00830013	CG8947/CG8722/CG6625/CG1548/CG2934/CG6213/CG1088/CG4845/CG5915/CG5771/CG8594/CG7891/CG1709/CG8048/CG8186/CG3762/CG17332/CG10360/CG6214/CG7111	20
GO:0031965	nuclear membrane	8/823	37/11170	0.00475747	0.0153568	0.00894787	CG8274/CG42768/CG5581/CG1059/CG13387/CG5175/CG17870/CG3576	8
GO:0022627	cytosolic small ribosomal subunit	9/823	45/11170	0.00487993	0.0156371	0.0091112	CG6684/CG4464/CG14206/CG8495/CG1527/CG10423/CG2986/CG13389/CG7111	9
GO:0030133	transport vesicle	14/823	89/11170	0.00532253	0.0169318	0.00986556	CG5014/CG9575/CG8287/CG5771/CG7073/CG8266/CG1709/CG17060/CG1250/CG6773/CG34349/CG10882/CG1422/CG2671	14
GO:0000176	nuclear exosome (RNase complex)	4/823	11/11170	0.00634743	0.0199037	0.0115972	CG7292/CG4043/CG3931/CG31938	4
GO:0071212	subsynaptic reticulum	4/823	11/11170	0.00634743	0.0199037	0.0115972	CG15112/CG6757/CG5625/CG6148	4
GO:0098827	endoplasmic reticulum subcompartment	26/823	212/11170	0.00702206	0.021863	0.0127388	CG5014/CG5484/CG10908/CG4972/CG3033/CG5855/CG2943/CG32441/CG6668/CG8397/CG7748/CG9000/CG1597/CG11840/CG2358/CG6370/CG18212/CG5677/CG2522/CG7830/CG1371/CG13393/CG9539/CG13887/CG10130/CG10166	26
GO:0030136	clathrin-coated vesicle	6/823	25/11170	0.0082692	0.0255646	0.0148956	CG9132/CG12532/CG4260/CG8287/CG5771/CG2520	6
GO:0000159	protein phosphatase type 2A complex	4/823	12/11170	0.00897275	0.0264365	0.0154036	CG5643/CG7109/CG6235/CG31852	4
GO:0000974	Prp19 complex	4/823	12/11170	0.00897275	0.0264365	0.0154036	CG14641/CG3193/CG8264/CG31368	4
GO:0005689	U12-type spliceosomal complex	4/823	12/11170	0.00897275	0.0264365	0.0154036	CG9742/CG10753/CG8427/CG2807	4
GO:0005869	dynactin complex	4/823	12/11170	0.00897275	0.0264365	0.0154036	CG10540/CG6174/CG8440/CG9206	4
GO:0031010	ISWI-type complex	4/823	12/11170	0.00897275	0.0264365	0.0154036	CG7583/CG8625/CG10223/CG10897	4
GO:0031430	M band	4/823	12/11170	0.00897275	0.0264365	0.0154036	CG33106/CG3127/CG1721/CG6058	4
GO:0098799	outer mitochondrial membrane protein complex	4/823	12/11170	0.00897275	0.0264365	0.0154036	CG7654/CG8443/CG6756/CG14981	4
GO:0045169	fusome	7/823	33/11170	0.0090402	0.0264577	0.0154159	CG33113/CG5771/CG7507/CG9539/CG1977/CG43443/CG9429	7
GO:0022625	cytosolic large ribosomal subunit	10/823	58/11170	0.00915866	0.0266268	0.0155145	CG4918/CG9091/CG4111/CG4087/CG6090/CG7490/CG4759/CG13096/CG6510/CG2099	10
GO:0045202	synapse	32/823	282/11170	0.00948164	0.0273845	0.0159559	CG15112/CG6757/CG12559/CG5014/CG10236/CG9575/CG6625/CG3269/CG4276/CG4035/CG1489/CG5625/CG5915/CG8287/CG5771/CG4921/CG1709/CG17060/CG16916/CG6148/CG17838/CG18102/CG34349/CG10539/CG1519/CG4532/CG1977/CG4755/CG43443/CG2671/CG15811/CG9206	32
GO:0046540	U4/U6 x U5 tri-snRNP complex	5/823	19/11170	0.0104507	0.0297913	0.0173583	CG5352/CG1249/CG3949/CG6322/CG5931	5
GO:0097526	spliceosomal tri-snRNP complex	5/823	19/11170	0.0104507	0.0297913	0.0173583	CG5352/CG1249/CG3949/CG6322/CG5931	5
GO:0005876	spindle microtubule	7/823	34/11170	0.0106783	0.0302436	0.0176218	CG12306/CG17498/CG6384/CG3265/CG8440/CG1453/CG9206	7
GO:0044445	cytosolic part	29/823	253/11170	0.0114969	0.0323534	0.0188511	CG4918/CG6684/CG4464/CG9091/CG17654/CG4111/CG7762/CG14206/CG1489/CG8495/CG4087/CG1527/CG16916/CG11888/CG5371/CG6090/CG10423/CG7490/CG12264/CG5525/CG4759/CG2986/CG13096/CG6510/CG13389/CG11989/CG7111/CG5094/CG2099	29
GO:0015934	large ribosomal subunit	15/823	107/11170	0.0115996	0.0324347	0.0188985	CG4918/CG9091/CG7636/CG4111/CG4087/CG13880/CG6090/CG7490/CG4759/CG13096/CG6510/CG8039/CG2099/CG12954/CG5012	15
GO:0071004	U2-type prespliceosome	4/823	13/11170	0.0122162	0.0337291	0.0196527	CG9742/CG5352/CG1646/CG2807	4
GO:0071010	prespliceosome	4/823	13/11170	0.0122162	0.0337291	0.0196527	CG9742/CG5352/CG1646/CG2807	4
GO:0000922	spindle pole	7/823	35/11170	0.0125216	0.0343561	0.020018	CG12306/CG17498/CG5000/CG8472/CG8440/CG1453/CG9206	7
GO:0000791	euchromatin	6/823	28/11170	0.0145711	0.0397311	0.0231499	CG8274/CG18608/CG7041/CG5965/CG8092/CG4303	6
GO:0000178	exosome (RNase complex)	4/823	14/11170	0.0161232	0.043424	0.0253016	CG7292/CG4043/CG3931/CG31938	4
GO:1905354	exoribonuclease complex	4/823	14/11170	0.0161232	0.043424	0.0253016	CG7292/CG4043/CG3931/CG31938	4
GO:0005875	microtubule associated complex	17/823	132/11170	0.016812	0.0450028	0.0262215	CG1825/CG10540/CG5000/CG5433/CG6174/CG6384/CG7507/CG3265/CG7765/CG12165/CG8440/CG1453/CG1938/CG6998/CG5784/CG3210/CG9206	17
